# An integrated single-cell atlas of the limb skeleton from development through adulthood

**DOI:** 10.1101/2022.03.14.484345

**Authors:** Tim Herpelinck, Liesbeth Ory, Tom Verbraeken, Gabriele Nasello, Mojtaba Barzegari, Johanna Bolander, Frank P. Luyten, Przemko Tylzanowski, Liesbet Geris

## Abstract

The recent growth of single-cell transcriptomics has turned single-cell RNA sequencing (scRNA-seq) into a near-routine experiment. Breakthroughs in improving scalability have led to the creation of organism-wide transcriptomic datasets, aiming to comprehensively profile the cell types and states within an organism throughout its lifecycle. To date, however, the skeleton remains a majorly underrepresented organ system in organism-wide atlases. Considering how the skeleton not only serves as the central framework of the vertebrate body but is also the home of the hematopoietic niche and a central player in major metabolic and homeostatic processes, this presents a major deficit in current reference atlas projects. To address this issue, we integrated ten separate scRNA-seq datasets containing limb skeletal cells and their developmental precursors, generating an atlas of 133 332 cells. This limb skeletal cell atlas describes cells across the mesenchymal lineage from the induction of the limb to the adult bone and encompasses 39 different cell states. Furthermore, expanding the repertoire of available time points and cell types within a single dataset allowed for more complete analyses of cell-cell communication or *in silico* perturbation studies. Taken together, we present a missing piece in the current atlas mapping efforts, which will be of value to researchers in the fields of skeletal biology, hematopoiesis, metabolism and regenerative medicine.
