## Supplementary Table 2 for "An integrated single-cell atlas of the limb skeleton from development through adulthood"

### Sheet: Sheet1
Cell Type/ Cell State	Gene names	Gene ID
BMSCs	Lepr, Cxcl12, Pdgfra	16847, 20315, 18595
Proximal limb bud mesenchyme	Prrx1, Hoxa9, Hoxd9	18933, 15405, 15438
Intermediate limb bud mesenchyme	Prrx1, Hoxa11, Hoxd11	18933, 15396, 15431
Proximal limb bud mesenchyme	Prrx1, Hoxa13, Hoxd13	18933, 15398, 15433
ZPA	Shh	20423
Fast proliferating cells	Cdk1, Cdc20	12534, 107995
Chondroprogenitors	Prrx1, Sox9	18933, 20682
Chondrocytes	Sox9, Col2a1,	20682, 12824
Resting zone chondrocytes	Col2a1, Ucma, Pthlh	12824, 68527, 19227
Proliferative chondrocytes	Col2a1, Top2a, Pth1r	12824, 21973, 19228
Pre-hypertrophic chondrocytes	Col2a1, Ihh	12824, 16147
Hypertrophic chondrocytes	Col2a1, Col10a1	12824, 12813
Articular chondrocytes	Col2a1, Prg4	12824, 96875
Joint precursors	Gdf5, Wnt9a, (Sox9-)	14563, 216795, 20682
Tenocyte precursors	Prrx1, Tnmd, Scx	18933, 64103, 20289
Tenocytes	Tnmd, Scx	64103, 20289
Osteoprogenitors	Runx2, Sp7	12393, 170574
Pre-osteoblasts	Runx2, Sp7, Spp1	12393, 170574, 20750
Osteoblasts	Runx2, Bglap	12393, 12096
Fast proliferating osteoblasts	Cdk1, Cdc20, Bglap	12534, 107995, 12096
Osteocytes	Dmp1	13406
Periosteal progenitors	Prrx1, Postn, Ctsk	18933, 50706, 13038
Periosteum	Postn, Wnt16	50706, 93735
Endosteum	Postn, Wnt16	50706, 93735
Osteoclasts	Cd68, Ctsk	12514, 13038
Fibroblasts	S100a4, Dcn	20198, 13179
Myogenic stem cells	Pax3, Pdgfc	18505, 54635
Muscle progenitors	Pax7, Itm2a	18509, 16431
Skeletal muscle cells	Myhc, Tnnt1, Tnnt3	111671, 21955, 21957
Perivascular cells	Acta2, Rgs5	11475, 19737
Vascular endothelial cells	Emcn, Pecam1, Cdh5	59308, 18613, 12562
Lymphatic endothelial cells	Pecam1, Lyve1	18613, 114332
AER	Fgf8	14179
Epithelial cells	Epcam	17075
Immune cells	Ptprc	19264
Erythroid cells	Gypa, Car2	14934, 12349
Platelets	Pf4, Vwf	56744, 22371
Neurons	Mpz, Ednrb	17528, 13618
Keratinocytes	Krt5, Krt10	110308, 16661
